# Complement Dysregulation During the Early Phases of Synucleinopathy

**DOI:** 10.64898/2026.04.27.720696

**Authors:** Hina Khan, Mary Gifford, Arash Kordbacheh, Asher Bury, Spencer Panoushek, Allyson Cole-Strauss, Christopher J. Kemp, Kelvin C. Luk, Kathy Steece-Collier, Nathan C. Kuhn, Nicholas M. Kanaan, Caryl E. Sortwell, Joseph R. Patterson, Matthew J. Benskey

## Abstract

Parkinson’s disease (PD) is characterized by progressive degeneration of nigrostriatal dopamine neurons and synucleinopathy, which is the accumulation of aggregated α-synuclein (α-syn). Increasing evidence implicates α-syn-associated neuroinflammation as a contributor to PD pathogenesis; however, immune mechanisms linking synucleinopathy to neurodegeneration remain incompletely defined. Activation of the complement cascade occurs in PD and other neurodegenerative disorders, but most studies report complement activation after overt neurodegeneration, making it difficult to conclude if complement is directly activated by pathological α-syn or secondarily following neurodegeneration. We used the rat α-syn preformed fibril (PFF) mode, *in vitro* complement assays and human postmortem PD tissue to test whether pathological α-syn directly activates complement prior to overt neurodegeneration. The α-syn PFF model exhibits a protracted pathological time course and distinct temporal separation between peak α-syn aggregation and nigrostriatal degeneration; thus we quantified complement expression, activation, and regulation during the aggregation phase. Synucleinopathy induced complement activation prior to nigrostriatal degeneration, including upregulation of components of both the classical (*C1qa, C1r, C4b*) and alternative (*Cfd, Cfb*) pathways, the anaphylatoxin (*C3aR, C5aR*) and phagocytic (*CR3*) complement receptors, and activation of complement C3. During early synucleinopathy, microglia upregulated C3 which significantly correlated with synucleinopathy burden across several brain regions, including the substantia nigra pars compacta (SNc) and cortex. Concurrently, complement regulatory proteins, including CD55, CD59, neuronal pentraxin-1 (Nptx1), and the neuronal pentraxin receptor were downregulated in the synucleinopathy-affected SNc. Importantly, increased levels of C1q and iC3b along with downregulation of CD55 and NPTX1 were also observed in human postmortem PD SNc, supporting the translational relevance of our findings. Mechanistically, we demonstrate that aggregated, but not monomeric, α-syn directly binds C1q and activates the complement cascade in a C1q-dpendent manner. These data provide the first *in vivo* evidence that synucleinopathy triggers complement activation and dysregulation prior to neurodegeneration.
