## Supplemental Table 1 for "Complement Dysregulation During the Early Phases of Synucleinopathy"

### Sheet: Sheet1
BBID	Age	Sex	PMI (Hours)	Neuropath Dx	Lewy pathology	Lewy distribution	SN neuronal loss	SN depigmentation	AD neuropathologic change (NIA-AA)	CAA	Other pathology / notes
6	74	Female	5	PD	Yes	Brainstem-predominant	Moderate–severe	Present	Not classifiable	No	Thalamic degeneration
97	64	Male	14	PD	Yes	Brainstem-predominant	Moderate	Present	Not classifiable	No	Pallidotomy lesion
122	78	Male	22	PD	Yes	Brainstem-predominant	Mild–moderate	Present	Not classifiable	No	Old thalamic infarct
125	81	Male	16	PD	Yes	Limbic (transitional)	Moderate–marked	Present	Not classifiable	No
484	83	Male	7	PD	Yes	Limbic (amygdala, very sparse)	Moderate	Severe	None	No	Arteriosclerosis/calcifications; vascular pathology
553	79	Female	5	PD	Yes	Diffuse neocortical	Severe	Severe	Not classifiable		Severe global atrophy; atherosclerosis
1048	69	Male	6	PD	No		Severe	Present	None		Prior thalamotomy lesion
1084	70	Male	7	PD	Yes	Brainstem-predominant / early limbic	Moderate	Present	None		Diplomyelia
160	67	Female	5	Low Likelihood AD	No		None	None	Low	Moderate
284	86	Male	7	Low Likelihood AD	No		Mild	None	Low probability (A0, B1, C1)	No	Mammillary body atrophy/gliosis; hypertensive-type vascular changes
508	95	Female	18	Low Likelihood AD	No		Mild	None	Low (non-diagnostic)	No	Remote lacunar infarct
1410	98	Female	11	Low Likelihood AD	No		None	None	Low / insufficient	No	Severe cortical atrophy; gliosis; ischemic features
2163	82	Male	24	Low Likelihood AD	Yes	Brainstem-predominant	Mild	None	Low	Mild / focal	LATE-NC stage 1; arteriolosclerosis
2217	83	Female	30	Low Likelihood AD	No		None	None	Low	Mild	ARTAG; possible PART
2366	74	Female	Not Available	Low Likelihood AD	No		None	None	Low		Alzheimer type II astrocytes; mild cerebellar changes
522	87	Female	13	Intermediate Likelihood AD	Yes	Brainstem-predominant	Mild	None	Intermediate	No	ARTAG; remote pontine microinfarct
765	74	Female	7	Intermediate Likelihood AD	Yes	Brainstem-predominant	Mild–moderate	Present	High	Yes
