## Supplemental Table 2 for "Complement Dysregulation During the Early Phases of Synucleinopathy"

### Sheet: Sheet1
		Probe	Catalog	Species
		C1NH	Rn01485600_m1	Rat
		C1qA	Rn01519903_m1	Rat
		C1r	Rn01492538_m1	Rat
		C3	Rn00566466_m1	Rat
		C3aR	Rn02134018_s1	Rat
		C4b	Rn01774112_mH	Rat
		C5	Rn01436156_m1	Rat
		C5aR	Rn02134203_s1	Rat
		C8a	Rn01433048_m1	Rat
		C9	Rn01639019_m1	Rat
		C9	Rn00589262_m1	Rat
		CD46	Rn07311790_m1	Rat
		CD55	Rn00709472_m1	Rat
		CD59	Rn00563929_m1	Rat
		CFB	Rn01526084_g1	Rat
		CFD	Rn01535436_g1	Rat
		Cfh	Rn00590326_m1	Rat
		Clu	Rn00562081_m1	Rat
		CR1I	Rn00570775_m1	Rat
		Itgam	Rn00709342_m1	Rat
		MASP1	Rn00434830_m1	Rat
		MBL1	Rn00561490_m1	Rat
		NPTX1	Rn00596666_m1	Rat
		NPTX2	Rn01756377_m1	Rat
		Nptxr	Rn00578183_m1	Rat
		RPL13	Rn00821258_g1	Rat
