## Supplemental Table 3 for "Complement Dysregulation During the Early Phases of Synucleinopathy"

### Sheet: Antibodies
		Target	Targte Species	Company	Catalogue	RRID	IHC Dilution	IF Dilution	Western Blot Dilution	ELISA	C1q Binding Assay	Complement Activation Assay
		alpha synuclein	Rat, Human	BD Biociences	610787	AB_398108			1:1000
		Beta Actin	Rat, Human	SantaCruz	Sc47778	AB_626632			1:500
		C1q	Human	ThermoFisher	MA1-40311	AB_2067275					1:2,000
		C1qa	Human	Proteintech	11602-1-AP	AB_2067153			1:500
		C1qa	Human	Proteintech	11602-1-AP	AB_2067153			1:500			1:500
		C3	Rat	Abcam	ab2000999	AB_2924273		1:1000	1:500
		C3	Human	Quidel Ortho	A304	AB_452505			1:500	1:500 (detector)
		C3b/iC3b	Human	Hycult	HM2257	AB_1953566
		C5	Rat	ThermoFisher	PA5-96933	AB_2808735			1:500
		CD35	Human	Abcam	ab229875	N/A
		CD46	Human	Abcam	ab108307	AB_10863816			1:500
		CD55	Rat, Human	Proteintech	26580-1-AP	AB_2880559			1:100
		CD55	Human	ThermoFisher	PA5-88462	AB_2804930	1:100
		CD59	Human	SantaCruz	sc133170	AB_2076240			1:500
		CR3/CD11b	Rat	BioRad	MCA275GA	AB_566455
		Dopamine Transporter (DAT)	Human	Sigma Aldrich	D6944	AB_1840807			1:1000
		GAPDH	Rat, Human	Cell Signaling Technology	5174	AB_10622025			1:2000
		IBA1	Rat, Human	Wako	019-19741	AB_839504		1:2000
		IBA1	Rat	Synaptic System	234009	AB_2891282		1:1000
		iC3b	Human	Quidel Ortho	A209	AB_452480				2ng/ul (capture)
		MHC-II	Rat	BioRad	MCA46R	AB_322404	1:2000
		NPTX1	Rat, Human	Proteintech	2065-1-AP	AB_10793669		1:250	1:500
		pSer129 alpha synuclein	Rat	Cell Signaling Technology	23706	AB_2798868			1:1000
		pSer129 alpha synuclein	Rat, Human	Abcam	ab184674	AB_2819037	1:10,000	1:10,000
		Tyrosine Hydroxylase (TH)	Human	Sigma Aldrich	MAB318	AB_2201528			1:1000
