## Supplemental Table 5 for "Complement Dysregulation During the Early Phases of Synucleinopathy"

### Sheet: ST_pSyn and a-syn
Table Analyzed	ST_pSyn monomer						Table Analyzed	ST_pSyn multimer
														Table Analyzed	ST_pSyn whole lane
Two-way ANOVA	Ordinary						Two-way ANOVA	Ordinary													Table Analyzed	ST_a-syn monomer
Alpha	0.05						Alpha	0.05						Two-way ANOVA	Ordinary
														Alpha	0.05						Two-way ANOVA	Ordinary
Source of Variation	% of total variation	P value	P value summary	Significant?			Source of Variation	% of total variation	P value	P value summary	Significant?										Alpha	0.05
Interaction	0.3035	0.7774	ns	No			Interaction	0.03931	0.8833	ns	No			Source of Variation	% of total variation	P value	P value summary	Significant?
Sex	1.121	0.5883	ns	No			Sex	0.01081	0.9386	ns	No			Interaction	0.02471	0.9191	ns	No			Source of Variation	% of total variation	P value	P value summary	Significant?
Treatment (PBS/PFF)	43.65	0.0036	**	Yes			Treatment (PBS/PFF)	73.29	<0.0001	****	Yes			Sex	0.3039	0.7223	ns	No			Interaction	3.899	0.3649	ns	No
														Treatment (PBS/PFF)	64.82	<0.0001	****	Yes			Sex	0.1789	0.8441	ns	No
ANOVA table	SS (Type III)	DF	MS	F (DFn, DFd)	P value		ANOVA table	SS (Type III)	DF	MS	F (DFn, DFd)	P value									Treatment (PBS/PFF)	27.71	0.025	*	Yes
Interaction	2.211e-06	1	2.211e-06	F (1, 15) = 0.08285	P=0.7774		Interaction	4.241e-07	1	4.241e-07	F (1, 15) = 0.02228	P=0.8833		ANOVA table	SS (Type III)	DF	MS	F (DFn, DFd)	P value
Sex	8.167e-06	1	8.167e-06	F (1, 15) = 0.3060	P=0.5883		Sex	1.166e-07	1	1.166e-07	F (1, 15) = 0.006126	P=0.9386		Interaction	8.379e-07	1	8.379e-07	F (1, 15) = 0.01066	P=0.9191		ANOVA table	SS (Type III)	DF	MS	F (DFn, DFd)	P value
Treatment (PBS/PFF)	0.000318	1	0.000318	F (1, 15) = 11.92	P=0.0036		Treatment (PBS/PFF)	0.0007905	1	0.0007905	F (1, 15) = 41.53	P<0.0001		Sex	1.031e-05	1	1.031e-05	F (1, 15) = 0.1311	P=0.7223		Interaction	0.002022	1	0.002022	F (1, 15) = 0.8730	P=0.3649
Residual	0.0004003	15	2.669e-05				Residual	0.0002855	15	1.903e-05				Treatment (PBS/PFF)	0.002198	1	0.002198	F (1, 15) = 27.96	P<0.0001		Sex	9.277e-05	1	9.277e-05	F (1, 15) = 0.04005	P=0.8441
														Residual	0.001179	15	7.861e-05				Treatment (PBS/PFF)	0.01437	1	0.01437	F (1, 15) = 6.205	P=0.0250
Difference between column means							Difference between column means														Residual	0.03475	15	0.002317
Predicted (LS) mean of PBS	0.01879						Predicted (LS) mean of PBS	0.0009262						Difference between column means
Predicted (LS) mean of PFF	0.02701						Predicted (LS) mean of PFF	0.01389						Predicted (LS) mean of PBS	0.0198						Difference between column means
Difference between predicted means	-0.008221						Difference between predicted means	-0.01296						Predicted (LS) mean of PFF	0.04141						Predicted (LS) mean of PBS	0.2689
SE of difference	0.002381						SE of difference	0.002011						Difference between predicted means	-0.02161						Predicted (LS) mean of PFF	0.2136
95% CI of difference	-0.01330 to -0.003145						95% CI of difference	-0.01725 to -0.008674						SE of difference	0.004087						Difference between predicted means	0.05527
														95% CI of difference	-0.03032 to -0.01290						SE of difference	0.02219
Difference between row means							Difference between row means														95% CI of difference	0.007975 to 0.1026
Predicted (LS) mean of Male	0.02224						Predicted (LS) mean of Male	0.007328						Difference between row means
Predicted (LS) mean of Female	0.02355						Predicted (LS) mean of Female	0.007485						Predicted (LS) mean of Male	0.02986						Difference between row means
Difference between predicted means	-0.001317						Difference between predicted means	-0.0001574						Predicted (LS) mean of Female	0.03134						Predicted (LS) mean of Male	0.2435
SE of difference	0.002381						SE of difference	0.002011						Difference between predicted means	-0.00148						Predicted (LS) mean of Female	0.239
95% CI of difference	-0.006393 to 0.003758						95% CI of difference	-0.004444 to 0.004129						SE of difference	0.004087						Difference between predicted means	0.00444
														95% CI of difference	-0.01019 to 0.007232						SE of difference	0.02219
Interaction CI							Interaction CI														95% CI of difference	-0.04285 to 0.05173
Mean diff, A1 - B1	-0.008906						Mean diff, A1 - B1	-0.01266						Interaction CI
Mean diff, A2 - B2	-0.007535						Mean diff, A2 - B2	-0.01326						Mean diff, A1 - B1	-0.02203						Interaction CI
(A1 -B1) - (A2 - B2)	-0.001371						(A1 -B1) - (A2 - B2)	0.0006004						Mean diff, A2 - B2	-0.02119						Mean diff, A1 - B1	0.076
95% CI of difference	-0.01152 to 0.008781						95% CI of difference	-0.007973 to 0.009174						(A1 -B1) - (A2 - B2)	-0.0008439						Mean diff, A2 - B2	0.03454
(B1 - A1) - (B2 - A2)	0.001371						(B1 - A1) - (B2 - A2)	-0.0006004						95% CI of difference	-0.01827 to 0.01658						(A1 -B1) - (A2 - B2)	0.04146
95% CI of difference	-0.008781 to 0.01152						95% CI of difference	-0.009174 to 0.007973						(B1 - A1) - (B2 - A2)	0.0008439						95% CI of difference	-0.05312 to 0.1360
														95% CI of difference	-0.01658 to 0.01827						(B1 - A1) - (B2 - A2)	-0.04146
Data summary							Data summary														95% CI of difference	-0.1360 to 0.05312
Number of columns (Treatment (PBS/PFF))	2						Number of columns (Treatment (PBS/PFF))	2						Data summary
Number of rows (Sex)	2						Number of rows (Sex)	2						Number of columns (Treatment (PBS/PFF))	2						Data summary
Number of values	19						Number of values	19						Number of rows (Sex)	2						Number of columns (Treatment (PBS/PFF))	2
														Number of values	19						Number of rows (Sex)	2
																					Number of values	19

### Sheet: SN_pSyn and a-syn
Table Analyzed	SN_pSyn monomer													Table Analyzed	SN_pSyn whole lane
							Table Analyzed	SN_pSyn multimer													Table Analyzed	SN_a-syn monomer
Two-way ANOVA	Ordinary													Two-way ANOVA	Ordinary
Alpha	0.05						Two-way ANOVA	Ordinary						Alpha	0.05						Two-way ANOVA	Ordinary
							Alpha	0.05													Alpha	0.05
Source of Variation	% of total variation	P value	P value summary	Significant?										Source of Variation	% of total variation	P value	P value summary	Significant?
Interaction	1.512e-06	0.9996	ns	No			Source of Variation	% of total variation	P value	P value summary	Significant?			Interaction	0.191	0.8514	ns	No			Source of Variation	% of total variation	P value	P value summary	Significant?
Sex	3.773	0.4008	ns	No			Interaction	8.209	0.0855	ns	No			Sex	7.005	0.2666	ns	No			Interaction	5.17	0.2956	ns	No
Treatment (PBS/PFF)	19.44	0.0685	ns	No			Sex	8.086	0.0876	ns	No			Treatment (PBS/PFF)	12.65	0.1418	ns	No			Sex	1.962	0.5149	ns	No
							Treatment (PBS/PFF)	52.46	0.0003	***	Yes										Treatment (PBS/PFF)	22.11	0.04	*	Yes
ANOVA table	SS (Type III)	DF	MS	F (DFn, DFd)	P value									ANOVA table	SS (Type III)	DF	MS	F (DFn, DFd)	P value
Interaction	1.98e-10	1	1.98e-10	F (1, 15) = 2.997e-007	P=0.9996		ANOVA table	SS (Type III)	DF	MS	F (DFn, DFd)	P value		Interaction	2.555e-05	1	2.555e-05	F (1, 15) = 0.03631	P=0.8514		ANOVA table	SS	DF	MS	F (DFn, DFd)	P value
Sex	0.0004941	1	0.0004941	F (1, 15) = 0.7479	P=0.4008		Interaction	2.551e-05	1	2.551e-05	F (1, 15) = 3.390	P=0.0855		Sex	0.000937	1	0.000937	F (1, 15) = 1.331	P=0.2666		Interaction	0.03698	1	0.03698	F (1, 16) = 1.169	P=0.2956
Treatment (PBS/PFF)	0.002546	1	0.002546	F (1, 15) = 3.854	P=0.0685		Sex	2.513e-05	1	2.513e-05	F (1, 15) = 3.339	P=0.0876		Treatment (PBS/PFF)	0.001693	1	0.001693	F (1, 15) = 2.405	P=0.1418		Sex	0.01404	1	0.01404	F (1, 16) = 0.4437	P=0.5149
Residual	0.00991	15	0.0006607				Treatment (PBS/PFF)	0.0001631	1	0.0001631	F (1, 15) = 21.66	P=0.0003		Residual	0.01056	15	0.0007038				Treatment (PBS/PFF)	0.1582	1	0.1582	F (1, 16) = 4.999	P=0.0400
							Residual	0.0001129	15	7.527e-06											Residual	0.5062	16	0.03164
Difference between column means														Difference between column means
Predicted (LS) mean of PBS	0.0775						Difference between column means							Predicted (LS) mean of PBS	0.08041						Difference between column means
Predicted (LS) mean of PFF	0.05424						Predicted (LS) mean of PBS	0.0009459						Predicted (LS) mean of PFF	0.06145						Mean of PBS	0.739
Difference between predicted means	0.02326						Predicted (LS) mean of PFF	0.006832						Difference between predicted means	0.01896						Mean of PFF	0.5611
SE of difference	0.01185						Difference between predicted means	-0.005887						SE of difference	0.01223						Difference between means	0.1778
95% CI of difference	-0.001995 to 0.04851						SE of difference	0.001265						95% CI of difference	-0.007101 to 0.04503						SE of difference	0.07955
							95% CI of difference	-0.008582 to -0.003191													95% CI of difference	0.009216 to 0.3465
Difference between row means														Difference between row means
Predicted (LS) mean of Male	0.06075						Difference between row means							Predicted (LS) mean of Male	0.06387						Difference between row means
Predicted (LS) mean of Female	0.07099						Predicted (LS) mean of Male	0.002734						Predicted (LS) mean of Female	0.07798						Mean of Male	0.6235
Difference between predicted means	-0.01025						Predicted (LS) mean of Female	0.005045						Difference between predicted means	-0.01411						Mean of Female	0.6765
SE of difference	0.01185						Difference between predicted means	-0.002311						SE of difference	0.01223						Difference between means	-0.05298
95% CI of difference	-0.03550 to 0.01501						SE of difference	0.001265						95% CI of difference	-0.04018 to 0.01196						SE of difference	0.07955
							95% CI of difference	-0.005007 to 0.0003847													95% CI of difference	-0.2216 to 0.1156
Interaction CI														Interaction CI
Mean diff, A1 - B1	0.02325						Interaction CI							Mean diff, A1 - B1	0.0213						Interaction CI
Mean diff, A2 - B2	0.02327						Mean diff, A1 - B1	-0.003558						Mean diff, A2 - B2	0.01663						Mean diff, A1 - B1	0.09184
(A1 -B1) - (A2 - B2)	-1.297e-05						Mean diff, A2 - B2	-0.008215						(A1 -B1) - (A2 - B2)	0.00466						Mean diff, A2 - B2	0.2639
95% CI of difference	-0.05052 to 0.05050						(A1 -B1) - (A2 - B2)	0.004657						95% CI of difference	-0.04747 to 0.05679						(A1 -B1) - (A2 - B2)	-0.172
(B1 - A1) - (B2 - A2)	1.297e-05						95% CI of difference	-0.0007344 to 0.01005						(B1 - A1) - (B2 - A2)	-0.00466						95% CI of difference	-0.5093 to 0.1653
95% CI of difference	-0.05050 to 0.05052						(B1 - A1) - (B2 - A2)	-0.004657						95% CI of difference	-0.05679 to 0.04747						(B1 - A1) - (B2 - A2)	0.172
							95% CI of difference	-0.01005 to 0.0007344													95% CI of difference	-0.1653 to 0.5093
Data summary														Data summary
Number of columns (Treatment (PBS/PFF))	2						Data summary							Number of columns (Treatment (PBS/PFF))	2						Data summary
Number of rows (Sex)	2						Number of columns (Treatment (PBS/PFF))	2						Number of rows (Sex)	2						Number of columns (Treatment (PBS/PFF))	2
Number of values	19						Number of rows (Sex)	2						Number of values	19						Number of rows (Sex)	2
							Number of values	19													Number of values	20

### Sheet: ST_C3
Table Analyzed	ST_C3
							Table Analyzed	ST_C3 alpha chain						Table Analyzed	ST_iC3b alpha chain						Table Analyzed	ST_C3c alpha chain
Two-way ANOVA	Ordinary
Alpha	0.05						Two-way ANOVA	Ordinary						Two-way ANOVA	Ordinary						Two-way ANOVA	Ordinary
							Alpha	0.05						Alpha	0.05						Alpha	0.05
Source of Variation	% of total variation	P value	P value summary	Significant?
Interaction	0.6411	0.7162	ns	No			Source of Variation	% of total variation	P value	P value summary	Significant?			Source of Variation	% of total variation	P value	P value summary	Significant?			Source of Variation	% of total variation	P value	P value summary	Significant?
Sex	3.276	0.4155	ns	No			Interaction	0.1683	0.8333	ns	No			Interaction	0.3811	0.6845	ns	No			Interaction	7.104	0.1207	ns	No
Treatment (PBS/PFF)	24.54	0.0368	*	Yes			Sex	0.004507	0.9725	ns	No			Sex	1.314	0.4537	ns	No			Sex	5.573	0.1657	ns	No
							Treatment (PBS/PFF)	44.71	0.0033	**	Yes			Treatment (PBS/PFF)	63.09	<0.0001	****	Yes			Treatment (PBS/PFF)	44.52	0.0009	***	Yes
ANOVA table	SS (Type III)	DF	MS	F (DFn, DFd)	P value
Interaction	9.787e-11	1	9.787e-11	F (1, 15) = 0.1372	P=0.7162		ANOVA table	SS (Type III)	DF	MS	F (DFn, DFd)	P value		ANOVA table	SS (Type III)	DF	MS	F (DFn, DFd)	P value		ANOVA table	SS (Type III)	DF	MS	F (DFn, DFd)	P value
Sex	5.001e-10	1	5.001e-10	F (1, 15) = 0.7014	P=0.4155		Interaction	1.015e-09	1	1.015e-09	F (1, 15) = 0.04585	P=0.8333		Interaction	2.548e-10	1	2.548e-10	F (1, 15) = 0.1717	P=0.6845		Interaction	1.274e-08	1	1.274e-08	F (1, 15) = 2.706	P=0.1207
Treatment (PBS/PFF)	3.747e-09	1	3.747e-09	F (1, 15) = 5.254	P=0.0368		Sex	2.717e-11	1	2.717e-11	F (1, 15) = 0.001227	P=0.9725		Sex	8.783e-10	1	8.783e-10	F (1, 15) = 0.5917	P=0.4537		Sex	9.996e-09	1	9.996e-09	F (1, 15) = 2.123	P=0.1657
Residual	1.07e-08	15	7.13e-10				Treatment (PBS/PFF)	2.696e-07	1	2.696e-07	F (1, 15) = 12.18	P=0.0033		Treatment (PBS/PFF)	4.218e-08	1	4.218e-08	F (1, 15) = 28.42	P<0.0001		Treatment (PBS/PFF)	7.986e-08	1	7.986e-08	F (1, 15) = 16.96	P=0.0009
							Residual	3.321e-07	15	2.214e-08				Residual	2.227e-08	15	1.484e-09				Residual	7.063e-08	15	4.709e-09
Difference between column means
Predicted (LS) mean of PBS	4.907e-05						Difference between column means							Difference between column means							Difference between column means
Predicted (LS) mean of PFF	7.729e-05						Predicted (LS) mean of PBS	0.0001203						Predicted (LS) mean of PBS	2.05e-05						Predicted (LS) mean of PBS	2.617e-05
Difference between predicted means	-2.822e-05						Predicted (LS) mean of PFF	0.0003596						Predicted (LS) mean of PFF	0.0001152						Predicted (LS) mean of PFF	0.0001564
SE of difference	1.231e-05						Difference between predicted means	-0.0002394						Difference between predicted means	-9.467e-05						Difference between predicted means	-0.0001303
95% CI of difference	-5.445e-005 to -1.979e-006						SE of difference	6.859e-05						SE of difference	1.776e-05						SE of difference	3.163e-05
							95% CI of difference	-0.0003855 to -9.316e-005						95% CI of difference	-0.0001325 to -5.682e-005						95% CI of difference	-0.0001977 to -6.285e-005
Difference between row means
Predicted (LS) mean of Male	6.834e-05						Difference between row means							Difference between row means							Difference between row means
Predicted (LS) mean of Female	5.803e-05						Predicted (LS) mean of Male	0.0002411						Predicted (LS) mean of Male	7.467e-05						Predicted (LS) mean of Male	6.826e-05
Difference between predicted means	1.031e-05						Predicted (LS) mean of Female	0.0002387						Predicted (LS) mean of Female	6.1e-05						Predicted (LS) mean of Female	0.0001143
SE of difference	1.231e-05						Difference between predicted means	2.403e-06						Difference between predicted means	1.366e-05						Difference between predicted means	-4.609e-05
95% CI of difference	-1.593e-005 to 3.655e-005						SE of difference	6.859e-05						SE of difference	1.776e-05						SE of difference	3.163e-05
							95% CI of difference	-0.0001438 to 0.0001486						95% CI of difference	-2.419e-005 to 5.152e-005						95% CI of difference	-0.0001135 to 2.133e-005
Interaction CI
Mean diff, A1 - B1	-3.278e-05						Interaction CI							Interaction CI							Interaction CI
Mean diff, A2 - B2	-2.366e-05						Mean diff, A1 - B1	-0.0002247						Mean diff, A1 - B1	-0.000102						Mean diff, A1 - B1	-7.823e-05
(A1 -B1) - (A2 - B2)	-9.121e-06						Mean diff, A2 - B2	-0.000254						Mean diff, A2 - B2	-8.731e-05						Mean diff, A2 - B2	-0.0001823
95% CI of difference	-6.159e-005 to 4.335e-005						(A1 -B1) - (A2 - B2)	2.937e-05						(A1 -B1) - (A2 - B2)	-1.472e-05						(A1 -B1) - (A2 - B2)	0.0001041
(B1 - A1) - (B2 - A2)	9.121e-06						95% CI of difference	-0.0002630 to 0.0003218						95% CI of difference	-9.043e-005 to 6.099e-005						95% CI of difference	-3.077e-005 to 0.0002389
95% CI of difference	-4.335e-005 to 6.159e-005						(B1 - A1) - (B2 - A2)	-2.937e-05						(B1 - A1) - (B2 - A2)	1.472e-05						(B1 - A1) - (B2 - A2)	-0.0001041
							95% CI of difference	-0.0003218 to 0.0002630						95% CI of difference	-6.099e-005 to 9.043e-005						95% CI of difference	-0.0002389 to 3.077e-005
Data summary
Number of columns (Treatment (PBS/PFF))	2						Data summary							Data summary							Data summary
Number of rows (Sex)	2						Number of columns (Treatment (PBS/PFF))	2						Number of columns (Treatment (PBS/PFF))	2						Number of columns (Treatment (PBS/PFF))	2
Number of values	19						Number of rows (Sex)	2						Number of rows (Sex)	2						Number of rows (Sex)	2
							Number of values	19						Number of values	19						Number of values	19

### Sheet: SN_C3
Table Analyzed	SN_C3						Table Analyzed	SN_C3 alpha chain						Table Analyzed	SN_iC3b alpha chain
																					Table Analyzed	SN_C3c alpha chain
Two-way ANOVA	Ordinary						Two-way ANOVA	Ordinary						Two-way ANOVA	Ordinary
Alpha	0.05						Alpha	0.05						Alpha	0.05						Two-way ANOVA	Ordinary
																					Alpha	0.05
Source of Variation	% of total variation	P value	P value summary	Significant?			Source of Variation	% of total variation	P value	P value summary	Significant?			Source of Variation	% of total variation	P value	P value summary	Significant?
Interaction	0.4683	0.6358	ns	No			Interaction	0.7077	0.64	ns	No			Interaction	3.641	0.2611	ns	No			Source of Variation	% of total variation	P value	P value summary	Significant?
Sex	0.7542	0.5488	ns	No			Sex	1.553	0.4904	ns	No			Sex	0.1359	0.8245	ns	No			Interaction	0.000792	0.9884	ns	No
Treatment (PBS/PFF)	68.36	<0.0001	****	Yes			Treatment (PBS/PFF)	49.29	0.0012	**	Yes			Treatment (PBS/PFF)	54.45	0.0004	***	Yes			Sex	0.2357	0.8014	ns	No
																					Treatment (PBS/PFF)	45.13	0.003	**	Yes
ANOVA table	SS (Type III)	DF	MS	F (DFn, DFd)	P value		ANOVA table	SS (Type III)	DF	MS	F (DFn, DFd)	P value		ANOVA table	SS (Type III)	DF	MS	F (DFn, DFd)	P value
Interaction	2.123e-10	1	2.123e-10	F (1, 15) = 0.2336	P=0.6358		Interaction	4.743e-10	1	4.743e-10	F (1, 15) = 0.2278	P=0.6400		Interaction	8.032e-09	1	8.032e-09	F (1, 15) = 1.364	P=0.2611		ANOVA table	SS (Type III)	DF	MS	F (DFn, DFd)	P value
Sex	3.419e-10	1	3.419e-10	F (1, 15) = 0.3763	P=0.5488		Sex	1.041e-09	1	1.041e-09	F (1, 15) = 0.5000	P=0.4904		Sex	2.998e-10	1	2.998e-10	F (1, 15) = 0.05092	P=0.8245		Interaction	2.314e-12	1	2.314e-12	F (1, 15) = 0.0002202	P=0.9884
Treatment (PBS/PFF)	3.099e-08	1	3.099e-08	F (1, 15) = 34.10	P<0.0001		Treatment (PBS/PFF)	3.303e-08	1	3.303e-08	F (1, 15) = 15.87	P=0.0012		Treatment (PBS/PFF)	1.201e-07	1	1.201e-07	F (1, 15) = 20.40	P=0.0004		Sex	6.887e-10	1	6.887e-10	F (1, 15) = 0.06553	P=0.8014
Residual	1.363e-08	15	9.087e-10				Residual	3.123e-08	15	2.082e-09				Residual	8.833e-08	15	5.888e-09				Treatment (PBS/PFF)	1.319e-07	1	1.319e-07	F (1, 15) = 12.55	P=0.0030
																					Residual	1.576e-07	15	1.051e-08
Difference between column means							Difference between column means							Difference between column means
Predicted (LS) mean of PBS	6.061e-05						Predicted (LS) mean of PBS	8.828e-05						Predicted (LS) mean of PBS	0.0003882						Difference between column means
Predicted (LS) mean of PFF	0.0001418						Predicted (LS) mean of PFF	0.0001721						Predicted (LS) mean of PFF	0.000548						Predicted (LS) mean of PBS	0.0002179
Difference between predicted means	-8.115e-05						Difference between predicted means	-8.378e-05						Difference between predicted means	-0.0001598						Predicted (LS) mean of PFF	0.0003852
SE of difference	1.39e-05						SE of difference	2.103e-05						SE of difference	3.537e-05						Difference between predicted means	-0.0001674
95% CI of difference	-0.0001108 to -5.153e-005						95% CI of difference	-0.0001286 to -3.895e-005						95% CI of difference	-0.0002352 to -8.437e-005						SE of difference	4.726e-05
																					95% CI of difference	-0.0002681 to -6.666e-005
Difference between row means							Difference between row means							Difference between row means
Predicted (LS) mean of Male	9.692e-05						Predicted (LS) mean of Male	0.0001376						Predicted (LS) mean of Male	0.0004721						Difference between row means
Predicted (LS) mean of Female	0.0001054						Predicted (LS) mean of Female	0.0001227						Predicted (LS) mean of Female	0.0004641						Predicted (LS) mean of Male	0.0003076
Difference between predicted means	-8.524e-06						Difference between predicted means	1.487e-05						Difference between predicted means	7.982e-06						Predicted (LS) mean of Female	0.0002955
SE of difference	1.39e-05						SE of difference	2.103e-05						SE of difference	3.537e-05						Difference between predicted means	1.21e-05
95% CI of difference	-3.814e-005 to 2.109e-005						95% CI of difference	-2.996e-005 to 5.970e-005						95% CI of difference	-6.742e-005 to 8.338e-005						SE of difference	4.726e-05
																					95% CI of difference	-8.863e-005 to 0.0001128
Interaction CI							Interaction CI							Interaction CI
Mean diff, A1 - B1	-8.786e-05						Mean diff, A1 - B1	-9.382e-05						Mean diff, A1 - B1	-0.0001185						Interaction CI
Mean diff, A2 - B2	-7.443e-05						Mean diff, A2 - B2	-7.374e-05						Mean diff, A2 - B2	-0.0002011						Mean diff, A1 - B1	-0.0001681
(A1 -B1) - (A2 - B2)	-1.343e-05						(A1 -B1) - (A2 - B2)	-2.008e-05						(A1 -B1) - (A2 - B2)	8.263e-05						Mean diff, A2 - B2	-0.0001667
95% CI of difference	-7.267e-005 to 4.580e-005						95% CI of difference	-0.0001097 to 6.958e-005						95% CI of difference	-6.817e-005 to 0.0002334						(A1 -B1) - (A2 - B2)	-1.403e-06
(B1 - A1) - (B2 - A2)	1.343e-05						(B1 - A1) - (B2 - A2)	2.008e-05						(B1 - A1) - (B2 - A2)	-8.263e-05						95% CI of difference	-0.0002029 to 0.0002001
95% CI of difference	-4.580e-005 to 7.267e-005						95% CI of difference	-6.958e-005 to 0.0001097						95% CI of difference	-0.0002334 to 6.817e-005						(B1 - A1) - (B2 - A2)	1.403e-06
																					95% CI of difference	-0.0002001 to 0.0002029
Data summary							Data summary							Data summary
Number of columns (Treatment (PBS/PFF))	2						Number of columns (Treatment (PBS/PFF))	2						Number of columns (Treatment (PBS/PFF))	2						Data summary
Number of rows (Sex)	2						Number of rows (Sex)	2						Number of rows (Sex)	2						Number of columns (Treatment (PBS/PFF))	2
Number of values	19						Number of values	19						Number of values	19						Number of rows (Sex)	2
																					Number of values	19

### Sheet: ST_C5
Table Analyzed	ST_C5 alpha chain						Table Analyzed	ST_C5 beta chain
Two-way ANOVA	Ordinary						Two-way ANOVA	Ordinary
Alpha	0.05						Alpha	0.05
Source of Variation	% of total variation	P value	P value summary	Significant?			Source of Variation	% of total variation	P value	P value summary	Significant?
Interaction	2.134	0.5719	ns	No			Interaction	0.6733	0.75	ns	No
Sex	0.02925	0.947	ns	No			Sex	0.7351	0.7393	ns	No
Treatment (PBS/PFF)	1.746	0.6088	ns	No			Treatment (PBS/PFF)	2.449	0.5453	ns	No
ANOVA table	SS (Type III)	DF	MS	F (DFn, DFd)	P value		ANOVA table	SS (Type III)	DF	MS	F (DFn, DFd)	P value
Interaction	7.808e-05	1	7.808e-05	F (1, 15) = 0.3339	P=0.5719		Interaction	1.715e-05	1	1.715e-05	F (1, 15) = 0.1053	P=0.7500
Sex	1.07e-06	1	1.07e-06	F (1, 15) = 0.004578	P=0.9470		Sex	1.872e-05	1	1.872e-05	F (1, 15) = 0.1150	P=0.7393
Treatment (PBS/PFF)	6.39e-05	1	6.39e-05	F (1, 15) = 0.2733	P=0.6088		Treatment (PBS/PFF)	6.237e-05	1	6.237e-05	F (1, 15) = 0.3830	P=0.5453
Residual	0.003507	15	0.0002338				Residual	0.002443	15	0.0001628
Difference between column means							Difference between column means
Predicted (LS) mean of PBS	0.03952						Predicted (LS) mean of PBS	0.04029
Predicted (LS) mean of PFF	0.0432						Predicted (LS) mean of PFF	0.04393
Difference between predicted means	-0.003685						Difference between predicted means	-0.003641
SE of difference	0.007049						SE of difference	0.005882
95% CI of difference	-0.01871 to 0.01134						95% CI of difference	-0.01618 to 0.008897
Difference between row means							Difference between row means
Predicted (LS) mean of Male	0.04112						Predicted (LS) mean of Male	0.0431
Predicted (LS) mean of Female	0.0416						Predicted (LS) mean of Female	0.04111
Difference between predicted means	-0.0004769						Difference between predicted means	0.001995
SE of difference	0.007049						SE of difference	0.005882
95% CI of difference	-0.01550 to 0.01455						95% CI of difference	-0.01054 to 0.01453
Interaction CI							Interaction CI
Mean diff, A1 - B1	-0.007758						Mean diff, A1 - B1	-0.00555
Mean diff, A2 - B2	0.0003884						Mean diff, A2 - B2	-0.001732
(A1 -B1) - (A2 - B2)	-0.008147						(A1 -B1) - (A2 - B2)	-0.003818
95% CI of difference	-0.03819 to 0.02190						95% CI of difference	-0.02889 to 0.02126
(B1 - A1) - (B2 - A2)	0.008147						(B1 - A1) - (B2 - A2)	0.003818
95% CI of difference	-0.02190 to 0.03819						95% CI of difference	-0.02126 to 0.02889
Data summary							Data summary
Number of columns (Treatment (PBS/PFF))	2						Number of columns (Treatment (PBS/PFF))	2
Number of rows (Sex)	2						Number of rows (Sex)	2
Number of values	19						Number of values	19

### Sheet: SN_C5
Table Analyzed	SN_C5 alpha chain						Table Analyzed	SN_C5 beta chain
Two-way ANOVA	Ordinary						Two-way ANOVA	Ordinary
Alpha	0.05						Alpha	0.05
Source of Variation	% of total variation	P value	P value summary	Significant?			Source of Variation	% of total variation	P value	P value summary	Significant?
Interaction	1.284	0.6334	ns	No			Interaction	6.721	0.3207	ns	No
Sex	16.33	0.1041	ns	No			Sex	4.02	0.4393	ns	No
Treatment (PBS/PFF)	7.541	0.2571	ns	No			Treatment (PBS/PFF)	1.496	0.6348	ns	No
ANOVA table	SS (Type III)	DF	MS	F (DFn, DFd)	P value		ANOVA table	SS (Type III)	DF	MS	F (DFn, DFd)	P value
Interaction	5.744e-08	1	5.744e-08	F (1, 14) = 0.2377	P=0.6334		Interaction	2.555e-07	1	2.555e-07	F (1, 14) = 1.060	P=0.3207
Sex	7.303e-07	1	7.303e-07	F (1, 14) = 3.022	P=0.1041		Sex	1.528e-07	1	1.528e-07	F (1, 14) = 0.6337	P=0.4393
Treatment (PBS/PFF)	3.372e-07	1	3.372e-07	F (1, 14) = 1.396	P=0.2571		Treatment (PBS/PFF)	5.685e-08	1	5.685e-08	F (1, 14) = 0.2358	P=0.6348
Residual	3.383e-06	14	2.416e-07				Residual	3.375e-06	14	2.411e-07
Difference between column means							Difference between column means
Predicted (LS) mean of PBS	0.002284						Predicted (LS) mean of PBS	0.00219
Predicted (LS) mean of PFF	0.00256						Predicted (LS) mean of PFF	0.002303
Difference between predicted means	-0.0002755						Difference between predicted means	-0.0001131
SE of difference	0.0002332						SE of difference	0.0002329
95% CI of difference	-0.0007756 to 0.0002246						95% CI of difference	-0.0006126 to 0.0003864
Difference between row means							Difference between row means
Predicted (LS) mean of Male	0.002625						Predicted (LS) mean of Male	0.002339
Predicted (LS) mean of Female	0.00222						Predicted (LS) mean of Female	0.002153
Difference between predicted means	0.0004054						Difference between predicted means	0.0001854
SE of difference	0.0002332						SE of difference	0.0002329
95% CI of difference	-9.474e-005 to 0.0009055						95% CI of difference	-0.0003141 to 0.0006849
Interaction CI							Interaction CI
Mean diff, A1 - B1	-0.0003891						Mean diff, A1 - B1	-0.0003529
Mean diff, A2 - B2	-0.0001618						Mean diff, A2 - B2	0.0001267
(A1 -B1) - (A2 - B2)	-0.0002274						(A1 -B1) - (A2 - B2)	-0.0004795
95% CI of difference	-0.001228 to 0.0007728						95% CI of difference	-0.001479 to 0.0005196
(B1 - A1) - (B2 - A2)	0.0002274						(B1 - A1) - (B2 - A2)	0.0004795
95% CI of difference	-0.0007728 to 0.001228						95% CI of difference	-0.0005196 to 0.001479
Data summary							Data summary
Number of columns (Treatment (PBS/PFF))	2						Number of columns (Treatment (PBS/PFF))	2
Number of rows (Sex)	2						Number of rows (Sex)	2
Number of values	18						Number of values	18
